# utR.annotation: a tool for annotating genomic variants that could influence post-transcriptional regulation

**DOI:** 10.1101/2021.06.23.449510

**Authors:** Yating Liu, Joseph D. Dougherty

**Affiliations:** Department of Genetics, Washington University School of Medicine, St. Louis, MO, USA; Department of Psychiatry, Washington University School of Medicine, St. Louis, MO, USA

## Abstract

**Summary:** Whole genome sequencing of patient populations is identifying thousands of new variants in UnTranslated Regions(UTRs). While the consequences of UTR mutations are not as easily predicted from primary sequence as coding mutations are, there are some known features of UTRs modulate their function. utR.annotation is an R package that can be used to annotate potential deleterious variants in the UTR regions for both human and mouse species. Given a CSV or VCF format variant file, utR.annotation provides information of each variant on whether and how it alters known translational regulators including:upstream Open Reading Frames (uORFs), upstream Kozak sequences, polyA signals, the Kozak sequence at the annotated translation initiation site, start codon, and stop codon, conservation scores in the variant position, and whether and how it changes ribosome loading based on a model from empirical data.

**Availability and implementation:** utR.annotation is freely available on Bitbucket (https://bitbucket.org/jdlabteam/utr.annotation/src/master/) and CRAN (to be updated)

**Supplementary information:** Supplementary data are available at https://wustl.box.com/s/yye99bryfin89nav45gv91l5k35fxo7z
