## Supplementary material for "utR.annotation: a tool for annotating genomic variants that could influence post-transcriptional regulation": Table S1

Chr	Pos	Ref	Alt	RawScore	PHRED	Feature	Group	Transcript	transcript_id	utr3_transcript_id	utr5_transcript_id	cds_transcript_id	startCodon_transcript_id	startCodon_positions	stopCodon_transcript_id	stopCodon_positions	kozak_transcript_id	kozak_positions	num_uAUG	num_uAUG_altered	num_kozak	num_kozak_altered	utr_num_uAUG_gainedOrLost	utr_num_kozak_gainedOrLost	num_polyA_signal	num_polyA_signal_altered	num_polyA_signal_gainedOrLost	stop_codon	stop_codon_altered	start_codon	start_codon_altered	kozak	kozak_altered	lost_start_codon	lost_stop_codon	kozak_score	kozak_altered_score	tss_kozak_score_gainedOrLost	hg38.phastCons100way.bw	hg38.phyloP100way.bw	mrl	mrl_altered	mrl_gainedOrLost
chr1	150487453	G	A	3.477493	24.6	utr_num_uAUG_gainedOrLost	Altered RV leading outliers	ENST00000369054;ENST00000369064;ENST00000438568;ENST00000606933	ENST00000369054;ENST00000369064;ENST00000438568;ENST00000606933	NA	ENST00000438568	ENST00000369054;ENST00000369064;ENST00000606933	ENST00000369054;ENST00000369064;ENST00000606933	150487451|150487452|150487453;150487451|150487452|150487453;150487451|150487452|150487453	NA	NA	ENST00000369054;ENST00000369064;ENST00000606933	150487448|150487449|150487450|150487451|150487452|150487453|150487454|150487455;150487448|150487449|150487450|150487451|150487452|150487453|150487454|150487455;150487448|150487449|150487450|150487451|150487452|150487453|150487454|150487455	5	4	2	1	lost	lost	NA	NA	NA	NA	NA	ATG;ATG;ATG	ATA;ATA;ATA	AACATGGC;AACATGGC;AACATGGC	AACATAGC;AACATAGC;AACATAGC	TRUE	NA	0.94862165657161;0.94862165657161;0.94862165657161	0.799450105037127;0.799450105037127;0.799450105037127	lost	0.991	2.729	2.89308385911377	2.89308385911377	equal
chr11	73877023	T	G	3.592850	25	utr_num_uAUG_gainedOrLost	Altered RV leading outliers	ENST00000310571;ENST00000504441;ENST00000535604;ENST00000536003;ENST00000541951;ENST00000542293;ENST00000543814	ENST00000310571;ENST00000535604;ENST00000536003;ENST00000541951	NA	ENST00000535604;ENST00000536003	ENST00000310571	ENST00000310571	73877022|73877023|73877024	NA	NA	ENST00000310571	73877019|73877020|73877021|73877022|73877023|73877024|73877025|73877026	13;2	12;1	2;1	1;0	lost	lost	NA	NA	NA	NA	NA	ATG	AGG	GAGATGGC	GAGAGGGC	TRUE	NA	0.925910466227643	0.77673891469316	lost	1	1.773	3.85111449141835;3.41174508931698	3.85111449141835;3.41174508931698	equal
chr12	6873246	C	A	3.064845	23.6	utr_num_uAUG_gainedOrLost	Altered RV leading outliers	ENST00000432205;ENST00000519357;ENST00000523102;ENST00000524270	ENST00000519357;ENST00000523102;ENST00000524270	NA	ENST00000519357;ENST00000523102;ENST00000524270	NA	NA	NA	NA	NA	NA	NA	0;0;0	0;1;0	0;0;0	0;0;0	equal;gained;equal	equal	NA	NA	NA	NA	NA	NA	NA	NA	NA	NA	NA	NA	NA	NA	0.992	4.429	5.70017472589654;5.65212985959416;5.70017472589654	5.70741993286542;5.65212985959416;5.70741993286542	gained;equal;gained
chr12	56160063	TTA	T	4.433827	31	utr_num_uAUG_gainedOrLost	Altered RV leading outliers	ENST00000293422;ENST00000348108;ENST00000536128;ENST00000547408;ENST00000547649;ENST00000548293;ENST00000548400;ENST00000548580;ENST00000549017;ENST00000549392;ENST00000549566;ENST00000550697;ENST00000551589	ENST00000293422;ENST00000348108;ENST00000536128;ENST00000547408;ENST00000547649;ENST00000548293;ENST00000548400;ENST00000548580;ENST00000549017;ENST00000549566;ENST00000550697;ENST00000551589	NA	ENST00000549017	ENST00000293422;ENST00000348108;ENST00000536128;ENST00000547408;ENST00000547649;ENST00000548293;ENST00000548400;ENST00000548580;ENST00000549566;ENST00000550697;ENST00000551589	NA	NA	NA	NA	NA	NA	4	3	1	1	lost	equal	NA	NA	NA	NA	NA	NA	NA	NA	NA	NA	NA	NA	NA	NA	0.831;0.885;0.769	0.09;2.636;1.604	3.13273913293563	4.47915321380678	gained
chr12	123633862	G	A	3.522936	24.8	utr_num_uAUG_gainedOrLost	Altered RV leading outliers	ENST00000228955;ENST00000536375;ENST00000538845;ENST00000539994;ENST00000543341;ENST00000618160	ENST00000228955;ENST00000543341;ENST00000618160	NA	ENST00000228955;ENST00000618160	ENST00000543341	ENST00000543341	123633860|123633861|123633862	NA	NA	ENST00000543341	123633857|123633858|123633859|123633860|123633861|123633862|123633863|123633864	3;7	2;6	1;2	0;1	lost	lost	NA	NA	NA	NA	NA	ATG	ATA	GCCATGGT	GCCATAGT	TRUE	NA	0.870781130972152	0.721609579437669	lost	1	3.683	2.82469386780334;6.80125721277807	4.3486104104127;6.80125721277807	gained;equal
chr14	74713171	C	T	2.451024	22.3	utr_num_uAUG_gainedOrLost	Altered RV leading outliers	ENST00000341162;ENST00000534938;ENST00000553615;ENST00000554590	ENST00000341162;ENST00000534938;ENST00000553615	NA	ENST00000341162;ENST00000534938;ENST00000553615	NA	NA	NA	NA	NA	NA	NA	0;2;0	1;3;1	0;1;0	1;1;0	gained	gained;equal;equal	NA	NA	NA	NA	NA	NA	NA	NA	NA	NA	NA	NA	NA	NA	1	1.131	6.38692796453276;3.63424204196977;6.00002705462386	3.09904106317243;3.63424204196977;3.65912064644612	lost;equal;lost
chr16	56451309	A	G	2.407068	22.1	utr_num_uAUG_gainedOrLost	Altered RV leading outliers	ENST00000300291;ENST00000566340	ENST00000300291	NA	ENST00000300291	NA	NA	NA	NA	NA	NA	NA	1	0	0	0	lost	equal	NA	NA	NA	NA	NA	NA	NA	NA	NA	NA	NA	NA	NA	NA	1	2.79	6.44652506542929	6.44652506542929	equal
chr4	4248201	A	G	3.585768	25	utr_num_uAUG_gainedOrLost	Altered RV leading outliers	ENST00000254742;ENST00000382753	ENST00000254742;ENST00000382753	NA	ENST00000254742	ENST00000382753	ENST00000382753	4248200|4248201|4248202	NA	NA	ENST00000382753	4248198|4248199|4248200|4248201|4248202|4248203|4248204|4248205	10	9	2	1	lost	lost	NA	NA	NA	NA	NA	ATG	ACG	AAGATGGA	AAGACGGA	TRUE	NA	0.903712638400053	0.75454108686557	lost	1	3.267	4.0000405641532	4.0000405641532	equal
chr1	150487453	G	A	3.477493	24.6	utr_num_kozak_gainedOrLost	Altered RV leading outliers	ENST00000369054;ENST00000369064;ENST00000438568;ENST00000606933	ENST00000369054;ENST00000369064;ENST00000438568;ENST00000606933	NA	ENST00000438568	ENST00000369054;ENST00000369064;ENST00000606933	ENST00000369054;ENST00000369064;ENST00000606933	150487451|150487452|150487453;150487451|150487452|150487453;150487451|150487452|150487453	NA	NA	ENST00000369054;ENST00000369064;ENST00000606933	150487448|150487449|150487450|150487451|150487452|150487453|150487454|150487455;150487448|150487449|150487450|150487451|150487452|150487453|150487454|150487455;150487448|150487449|150487450|150487451|150487452|150487453|150487454|150487455	5	4	2	1	lost	lost	NA	NA	NA	NA	NA	ATG;ATG;ATG	ATA;ATA;ATA	AACATGGC;AACATGGC;AACATGGC	AACATAGC;AACATAGC;AACATAGC	TRUE	NA	0.94862165657161;0.94862165657161;0.94862165657161	0.799450105037127;0.799450105037127;0.799450105037127	lost	0.991	2.729	2.89308385911377	2.89308385911377	equal
chr11	73877023	T	G	3.592850	25	utr_num_kozak_gainedOrLost	Altered RV leading outliers	ENST00000310571;ENST00000504441;ENST00000535604;ENST00000536003;ENST00000541951;ENST00000542293;ENST00000543814	ENST00000310571;ENST00000535604;ENST00000536003;ENST00000541951	NA	ENST00000535604;ENST00000536003	ENST00000310571	ENST00000310571	73877022|73877023|73877024	NA	NA	ENST00000310571	73877019|73877020|73877021|73877022|73877023|73877024|73877025|73877026	13;2	12;1	2;1	1;0	lost	lost	NA	NA	NA	NA	NA	ATG	AGG	GAGATGGC	GAGAGGGC	TRUE	NA	0.925910466227643	0.77673891469316	lost	1	1.773	3.85111449141835;3.41174508931698	3.85111449141835;3.41174508931698	equal
chr12	123633862	G	A	3.522936	24.8	utr_num_kozak_gainedOrLost	Altered RV leading outliers	ENST00000228955;ENST00000536375;ENST00000538845;ENST00000539994;ENST00000543341;ENST00000618160	ENST00000228955;ENST00000543341;ENST00000618160	NA	ENST00000228955;ENST00000618160	ENST00000543341	ENST00000543341	123633860|123633861|123633862	NA	NA	ENST00000543341	123633857|123633858|123633859|123633860|123633861|123633862|123633863|123633864	3;7	2;6	1;2	0;1	lost	lost	NA	NA	NA	NA	NA	ATG	ATA	GCCATGGT	GCCATAGT	TRUE	NA	0.870781130972152	0.721609579437669	lost	1	3.683	2.82469386780334;6.80125721277807	4.3486104104127;6.80125721277807	gained;equal
chr14	74713171	C	T	2.451024	22.3	utr_num_kozak_gainedOrLost	Altered RV leading outliers	ENST00000341162;ENST00000534938;ENST00000553615;ENST00000554590	ENST00000341162;ENST00000534938;ENST00000553615	NA	ENST00000341162;ENST00000534938;ENST00000553615	NA	NA	NA	NA	NA	NA	NA	0;2;0	1;3;1	0;1;0	1;1;0	gained	gained;equal;equal	NA	NA	NA	NA	NA	NA	NA	NA	NA	NA	NA	NA	NA	NA	1	1.131	6.38692796453276;3.63424204196977;6.00002705462386	3.09904106317243;3.63424204196977;3.65912064644612	lost;equal;lost
chr4	4248201	A	G	3.585768	25	utr_num_kozak_gainedOrLost	Altered RV leading outliers	ENST00000254742;ENST00000382753	ENST00000254742;ENST00000382753	NA	ENST00000254742	ENST00000382753	ENST00000382753	4248200|4248201|4248202	NA	NA	ENST00000382753	4248198|4248199|4248200|4248201|4248202|4248203|4248204|4248205	10	9	2	1	lost	lost	NA	NA	NA	NA	NA	ATG	ACG	AAGATGGA	AAGACGGA	TRUE	NA	0.903712638400053	0.75454108686557	lost	1	3.267	4.0000405641532	4.0000405641532	equal
chr1	150487453	G	A	3.477493	24.6	lost_start_codon	Altered RV leading outliers	ENST00000369054;ENST00000369064;ENST00000438568;ENST00000606933	ENST00000369054;ENST00000369064;ENST00000438568;ENST00000606933	NA	ENST00000438568	ENST00000369054;ENST00000369064;ENST00000606933	ENST00000369054;ENST00000369064;ENST00000606933	150487451|150487452|150487453;150487451|150487452|150487453;150487451|150487452|150487453	NA	NA	ENST00000369054;ENST00000369064;ENST00000606933	150487448|150487449|150487450|150487451|150487452|150487453|150487454|150487455;150487448|150487449|150487450|150487451|150487452|150487453|150487454|150487455;150487448|150487449|150487450|150487451|150487452|150487453|150487454|150487455	5	4	2	1	lost	lost	NA	NA	NA	NA	NA	ATG;ATG;ATG	ATA;ATA;ATA	AACATGGC;AACATGGC;AACATGGC	AACATAGC;AACATAGC;AACATAGC	TRUE	NA	0.94862165657161;0.94862165657161;0.94862165657161	0.799450105037127;0.799450105037127;0.799450105037127	lost	0.991	2.729	2.89308385911377	2.89308385911377	equal
chr11	47579093	T	G	2.690327	22.8	lost_start_codon	Altered RV leading outliers	ENST00000263774;ENST00000528192;ENST00000529276;ENST00000530295;ENST00000534208;ENST00000534716	ENST00000263774;ENST00000528192;ENST00000529276;ENST00000534208;ENST00000534716	NA	NA	ENST00000263774;ENST00000528192;ENST00000529276;ENST00000534208;ENST00000534716	ENST00000263774;ENST00000528192;ENST00000529276;ENST00000534208;ENST00000534716	47579092|47579093|47579094;47579092|47579093|47579094;47579092|47579093|47579094;47579092|47579093|47579094;47579092|47579093|47579094	NA	NA	ENST00000263774;ENST00000528192;ENST00000529276;ENST00000534208;ENST00000534716	47579089|47579090|47579091|47579092|47579093|47579094|47579095|47579096;47579089|47579090|47579091|47579092|47579093|47579094|47579095|47579096;47579089|47579090|47579091|47579092|47579093|47579094|47579095|47579096;47579089|47579090|47579091|47579092|47579093|47579094|47579095|47579096;47579089|47579090|47579091|47579092|47579093|47579094|47579095|47579096	NA	NA	NA	NA	NA	NA	NA	NA	NA	NA	NA	ATG;ATG;ATG;ATG;ATG	AGG;AGG;AGG;AGG;AGG	AACATGGC;AACATGGC;AACATGGC;AACATGGC;AACATGGC	AACAGGGC;AACAGGGC;AACAGGGC;AACAGGGC;AACAGGGC	TRUE	NA	0.94862165657161;0.94862165657161;0.94862165657161;0.94862165657161;0.94862165657161	0.799450105037127;0.799450105037127;0.799450105037127;0.799450105037127;0.799450105037127	lost	0.948	2.256	NA	NA	NA
chr11	73877023	T	G	3.592850	25	lost_start_codon	Altered RV leading outliers	ENST00000310571;ENST00000504441;ENST00000535604;ENST00000536003;ENST00000541951;ENST00000542293;ENST00000543814	ENST00000310571;ENST00000535604;ENST00000536003;ENST00000541951	NA	ENST00000535604;ENST00000536003	ENST00000310571	ENST00000310571	73877022|73877023|73877024	NA	NA	ENST00000310571	73877019|73877020|73877021|73877022|73877023|73877024|73877025|73877026	13;2	12;1	2;1	1;0	lost	lost	NA	NA	NA	NA	NA	ATG	AGG	GAGATGGC	GAGAGGGC	TRUE	NA	0.925910466227643	0.77673891469316	lost	1	1.773	3.85111449141835;3.41174508931698	3.85111449141835;3.41174508931698	equal
chr12	123633862	G	A	3.522936	24.8	lost_start_codon	Altered RV leading outliers	ENST00000228955;ENST00000536375;ENST00000538845;ENST00000539994;ENST00000543341;ENST00000618160	ENST00000228955;ENST00000543341;ENST00000618160	NA	ENST00000228955;ENST00000618160	ENST00000543341	ENST00000543341	123633860|123633861|123633862	NA	NA	ENST00000543341	123633857|123633858|123633859|123633860|123633861|123633862|123633863|123633864	3;7	2;6	1;2	0;1	lost	lost	NA	NA	NA	NA	NA	ATG	ATA	GCCATGGT	GCCATAGT	TRUE	NA	0.870781130972152	0.721609579437669	lost	1	3.683	2.82469386780334;6.80125721277807	4.3486104104127;6.80125721277807	gained;equal
chr13	72778279	A	AT	3.465478	24.6	lost_start_codon	Altered RV leading outliers	ENST00000377767;ENST00000377780;ENST00000545453	ENST00000377767;ENST00000377780;ENST00000545453	NA	NA	ENST00000377767;ENST00000377780;ENST00000545453	ENST00000545453	72778278|72778279|72778280	NA	NA	ENST00000545453	72778276|72778277|72778278|72778279|72778280|72778281|72778282|72778283	NA	NA	NA	NA	NA	NA	NA	NA	NA	NA	NA	ATG	AATG	AAAATGTC	AAAAATGTC	TRUE	NA	0.827729003362702	0.511128194485157	lost	0.046	2.561	NA	NA	NA
chr17	8248036	T	G	2.833209	23.1	lost_start_codon	Altered RV leading outliers	ENST00000585183;ENST00000651323	ENST00000651323	NA	NA	ENST00000651323	ENST00000651323	8248034|8248035|8248036	NA	NA	ENST00000651323	8248032|8248033|8248034|8248035|8248036|8248037|8248038|8248039	NA	NA	NA	NA	NA	NA	NA	NA	NA	NA	NA	ATG	CTG	ATCATGGC	ATCCTGGC	TRUE	NA	0.899907067396555	0.750735515862072	lost	0.994	3.048	NA	NA	NA
chr19	13774479	T	A	3.523696	24.8	lost_start_codon	Altered RV leading outliers	ENST00000221576;ENST00000588234	ENST00000588234	NA	NA	ENST00000588234	ENST00000588234	13774478|13774479|13774480	NA	NA	ENST00000588234	13774475|13774476|13774477|13774478|13774479|13774480|13774481|13774482	NA	NA	NA	NA	NA	NA	NA	NA	NA	NA	NA	ATG	AAG	ACCATGGC	ACCAAGGC	TRUE	NA	0.980047317493365	0.830875765958882	lost	1	1.751	NA	NA	NA
chr2	42361160	A	G	4.083885	27.6	lost_start_codon	Altered RV leading outliers	ENST00000234301;ENST00000378669;ENST00000463055	ENST00000234301;ENST00000378669;ENST00000463055	NA	NA	ENST00000234301;ENST00000378669;ENST00000463055	ENST00000234301;ENST00000378669;ENST00000463055	42361159|42361160|42361161;42361159|42361160|42361161;42361159|42361160|42361161	NA	NA	ENST00000234301;ENST00000378669;ENST00000463055	42361157|42361158|42361159|42361160|42361161|42361162|42361163|42361164;42361157|42361158|42361159|42361160|42361161|42361162|42361163|42361164;42361157|42361158|42361159|42361160|42361161|42361162|42361163|42361164	NA	NA	NA	NA	NA	NA	NA	NA	NA	NA	NA	ATG;ATG;ATG	ACG;ACG;ACG	GTCATGTA;GTCATGTA;GTCATGTA	GTCACGTA;GTCACGTA;GTCACGTA	TRUE	NA	0.78670075885633;0.78670075885633;0.78670075885633	0.637529207321847;0.637529207321847;0.637529207321847	lost	1	7.932	NA	NA	NA
chr4	4248201	A	G	3.585768	25	lost_start_codon	Altered RV leading outliers	ENST00000254742;ENST00000382753	ENST00000254742;ENST00000382753	NA	ENST00000254742	ENST00000382753	ENST00000382753	4248200|4248201|4248202	NA	NA	ENST00000382753	4248198|4248199|4248200|4248201|4248202|4248203|4248204|4248205	10	9	2	1	lost	lost	NA	NA	NA	NA	NA	ATG	ACG	AAGATGGA	AAGACGGA	TRUE	NA	0.903712638400053	0.75454108686557	lost	1	3.267	4.0000405641532	4.0000405641532	equal
chr6	43021657	G	T	2.410954	22.1	lost_start_codon	Altered RV leading outliers	ENST00000244496	ENST00000244496	NA	NA	ENST00000244496	ENST00000244496	43021655|43021656|43021657	NA	NA	ENST00000244496	43021652|43021653|43021654|43021655|43021656|43021657|43021658|43021659	NA	NA	NA	NA	NA	NA	NA	NA	NA	NA	NA	ATG	ATT	CTGATGCC	CTGATTCC	TRUE	NA	0.605495430299718	0.456323878765235	lost	0.062	2.943	NA	NA	NA
chr7	123557795	T	G	2.188819	20.8	lost_start_codon	Altered RV leading outliers	ENST00000355749;ENST00000611607;ENST00000618945	ENST00000355749;ENST00000611607;ENST00000618945	NA	NA	ENST00000355749;ENST00000611607;ENST00000618945	ENST00000355749;ENST00000611607;ENST00000618945	123557793|123557794|123557795;123557793|123557794|123557795;123557793|123557794|123557795	NA	NA	ENST00000355749;ENST00000611607;ENST00000618945	123557791|123557792|123557793|123557794|123557795|123557796|123557797|123557798;123557791|123557792|123557793|123557794|123557795|123557796|123557797|123557798;123557791|123557792|123557793|123557794|123557795|123557796|123557797|123557798	NA	NA	NA	NA	NA	NA	NA	NA	NA	NA	NA	ATG;ATG;ATG	CTG;CTG;CTG	GTCATGGC;GTCATGGC;GTCATGGC	GTCCTGGC;GTCCTGGC;GTCCTGGC	TRUE	NA	0.899907067396555;0.899907067396555;0.899907067396555	0.750735515862072;0.750735515862072;0.750735515862072	lost	1	4.602	NA	NA	NA
chr9	128371381	A	G	3.851979	26.1	lost_start_codon	Altered RV leading outliers	ENST00000372847;ENST00000372850;ENST00000372853;ENST00000483206	ENST00000372847;ENST00000372850;ENST00000372853;ENST00000483206	NA	NA	ENST00000372847;ENST00000372850;ENST00000372853;ENST00000483206	ENST00000372847;ENST00000372850;ENST00000372853;ENST00000483206	128371381|128371382|128371383;128371381|128371382|128371383;128371381|128371382|128371383;128371381|128371382|128371383	NA	NA	ENST00000372847;ENST00000372850;ENST00000372853;ENST00000483206	128371378|128371379|128371380|128371381|128371382|128371383|128371384|128371385;128371378|128371379|128371380|128371381|128371382|128371383|128371384|128371385;128371378|128371379|128371380|128371381|128371382|128371383|128371384|128371385;128371378|128371379|128371380|128371381|128371382|128371383|128371384|128371385	NA	NA	NA	NA	NA	NA	NA	NA	NA	NA	NA	ATG;ATG;ATG;ATG	GTG;GTG;GTG;GTG	AACATGGC;AACATGGC;AACATGGC;AACATGGC	AACGTGGC;AACGTGGC;AACGTGGC;AACGTGGC	TRUE	NA	0.94862165657161;0.94862165657161;0.94862165657161;0.94862165657161	0.799450105037127;0.799450105037127;0.799450105037127;0.799450105037127	lost	1	4.668	NA	NA	NA
chr1	54053185	C	T	3.356438	24.3	tss_kozak_score_gainedOrLost	Altered RV leading outliers	ENST00000234831;ENST00000371337;ENST00000371341;ENST00000420738;ENST00000440019;ENST00000452421	ENST00000234831;ENST00000371337;ENST00000371341	NA	NA	ENST00000234831;ENST00000371337	NA	NA	NA	NA	ENST00000234831;ENST00000371337	54053184|54053185|54053186|54053187|54053188|54053189|54053190|54053191;54053184|54053185|54053186|54053187|54053188|54053189|54053190|54053191	NA	NA	NA	NA	NA	NA	NA	NA	NA	NA	NA	NA	NA	AAGATGGC;AAGATGGC	AAGATGAC;AAGATGAC	NA	NA	0.925910466227643;0.925910466227643	0.834901985515008;0.834901985515008	lost	1	3.432	NA	NA	NA
chr1	150487453	G	A	3.477493	24.6	tss_kozak_score_gainedOrLost	Altered RV leading outliers	ENST00000369054;ENST00000369064;ENST00000438568;ENST00000606933	ENST00000369054;ENST00000369064;ENST00000438568;ENST00000606933	NA	ENST00000438568	ENST00000369054;ENST00000369064;ENST00000606933	ENST00000369054;ENST00000369064;ENST00000606933	150487451|150487452|150487453;150487451|150487452|150487453;150487451|150487452|150487453	NA	NA	ENST00000369054;ENST00000369064;ENST00000606933	150487448|150487449|150487450|150487451|150487452|150487453|150487454|150487455;150487448|150487449|150487450|150487451|150487452|150487453|150487454|150487455;150487448|150487449|150487450|150487451|150487452|150487453|150487454|150487455	5	4	2	1	lost	lost	NA	NA	NA	NA	NA	ATG;ATG;ATG	ATA;ATA;ATA	AACATGGC;AACATGGC;AACATGGC	AACATAGC;AACATAGC;AACATAGC	TRUE	NA	0.94862165657161;0.94862165657161;0.94862165657161	0.799450105037127;0.799450105037127;0.799450105037127	lost	0.991	2.729	2.89308385911377	2.89308385911377	equal
chr11	47579093	T	G	2.690327	22.8	tss_kozak_score_gainedOrLost	Altered RV leading outliers	ENST00000263774;ENST00000528192;ENST00000529276;ENST00000530295;ENST00000534208;ENST00000534716	ENST00000263774;ENST00000528192;ENST00000529276;ENST00000534208;ENST00000534716	NA	NA	ENST00000263774;ENST00000528192;ENST00000529276;ENST00000534208;ENST00000534716	ENST00000263774;ENST00000528192;ENST00000529276;ENST00000534208;ENST00000534716	47579092|47579093|47579094;47579092|47579093|47579094;47579092|47579093|47579094;47579092|47579093|47579094;47579092|47579093|47579094	NA	NA	ENST00000263774;ENST00000528192;ENST00000529276;ENST00000534208;ENST00000534716	47579089|47579090|47579091|47579092|47579093|47579094|47579095|47579096;47579089|47579090|47579091|47579092|47579093|47579094|47579095|47579096;47579089|47579090|47579091|47579092|47579093|47579094|47579095|47579096;47579089|47579090|47579091|47579092|47579093|47579094|47579095|47579096;47579089|47579090|47579091|47579092|47579093|47579094|47579095|47579096	NA	NA	NA	NA	NA	NA	NA	NA	NA	NA	NA	ATG;ATG;ATG;ATG;ATG	AGG;AGG;AGG;AGG;AGG	AACATGGC;AACATGGC;AACATGGC;AACATGGC;AACATGGC	AACAGGGC;AACAGGGC;AACAGGGC;AACAGGGC;AACAGGGC	TRUE	NA	0.94862165657161;0.94862165657161;0.94862165657161;0.94862165657161;0.94862165657161	0.799450105037127;0.799450105037127;0.799450105037127;0.799450105037127;0.799450105037127	lost	0.948	2.256	NA	NA	NA
chr11	73877023	T	G	3.592850	25	tss_kozak_score_gainedOrLost	Altered RV leading outliers	ENST00000310571;ENST00000504441;ENST00000535604;ENST00000536003;ENST00000541951;ENST00000542293;ENST00000543814	ENST00000310571;ENST00000535604;ENST00000536003;ENST00000541951	NA	ENST00000535604;ENST00000536003	ENST00000310571	ENST00000310571	73877022|73877023|73877024	NA	NA	ENST00000310571	73877019|73877020|73877021|73877022|73877023|73877024|73877025|73877026	13;2	12;1	2;1	1;0	lost	lost	NA	NA	NA	NA	NA	ATG	AGG	GAGATGGC	GAGAGGGC	TRUE	NA	0.925910466227643	0.77673891469316	lost	1	1.773	3.85111449141835;3.41174508931698	3.85111449141835;3.41174508931698	equal
chr12	123633862	G	A	3.522936	24.8	tss_kozak_score_gainedOrLost	Altered RV leading outliers	ENST00000228955;ENST00000536375;ENST00000538845;ENST00000539994;ENST00000543341;ENST00000618160	ENST00000228955;ENST00000543341;ENST00000618160	NA	ENST00000228955;ENST00000618160	ENST00000543341	ENST00000543341	123633860|123633861|123633862	NA	NA	ENST00000543341	123633857|123633858|123633859|123633860|123633861|123633862|123633863|123633864	3;7	2;6	1;2	0;1	lost	lost	NA	NA	NA	NA	NA	ATG	ATA	GCCATGGT	GCCATAGT	TRUE	NA	0.870781130972152	0.721609579437669	lost	1	3.683	2.82469386780334;6.80125721277807	4.3486104104127;6.80125721277807	gained;equal
chr13	72778279	A	AT	3.465478	24.6	tss_kozak_score_gainedOrLost	Altered RV leading outliers	ENST00000377767;ENST00000377780;ENST00000545453	ENST00000377767;ENST00000377780;ENST00000545453	NA	NA	ENST00000377767;ENST00000377780;ENST00000545453	ENST00000545453	72778278|72778279|72778280	NA	NA	ENST00000545453	72778276|72778277|72778278|72778279|72778280|72778281|72778282|72778283	NA	NA	NA	NA	NA	NA	NA	NA	NA	NA	NA	ATG	AATG	AAAATGTC	AAAAATGTC	TRUE	NA	0.827729003362702	0.511128194485157	lost	0.046	2.561	NA	NA	NA
chr17	8248036	T	G	2.833209	23.1	tss_kozak_score_gainedOrLost	Altered RV leading outliers	ENST00000585183;ENST00000651323	ENST00000651323	NA	NA	ENST00000651323	ENST00000651323	8248034|8248035|8248036	NA	NA	ENST00000651323	8248032|8248033|8248034|8248035|8248036|8248037|8248038|8248039	NA	NA	NA	NA	NA	NA	NA	NA	NA	NA	NA	ATG	CTG	ATCATGGC	ATCCTGGC	TRUE	NA	0.899907067396555	0.750735515862072	lost	0.994	3.048	NA	NA	NA
chr19	13774479	T	A	3.523696	24.8	tss_kozak_score_gainedOrLost	Altered RV leading outliers	ENST00000221576;ENST00000588234	ENST00000588234	NA	NA	ENST00000588234	ENST00000588234	13774478|13774479|13774480	NA	NA	ENST00000588234	13774475|13774476|13774477|13774478|13774479|13774480|13774481|13774482	NA	NA	NA	NA	NA	NA	NA	NA	NA	NA	NA	ATG	AAG	ACCATGGC	ACCAAGGC	TRUE	NA	0.980047317493365	0.830875765958882	lost	1	1.751	NA	NA	NA
chr19	45639379	C	G	2.226903	21.1	tss_kozak_score_gainedOrLost	Altered RV leading outliers	ENST00000245925;ENST00000536630;ENST00000587152;ENST00000589876;ENST00000590043;ENST00000593255	ENST00000245925;ENST00000536630;ENST00000587152;ENST00000589876	NA	ENST00000245925;ENST00000589876	NA	NA	NA	NA	NA	ENST00000245925;ENST00000589876	45639372|45639373|45639374|45639375|45639376|45639377|45639378|45639379;45639372|45639373|45639374|45639375|45639376|45639377|45639378|45639379	0;0	0;0	0;0	0;0	equal	equal	NA	NA	NA	NA	NA	NA	NA	GCCATGAG;GCCATGAG	CCCATGAG;CCCATGAG	NA	NA	0.908991519287365;0.908991519287365	0.782932646507737;0.782932646507737	lost	1	3.346	5.21295521536688;5.11233207397167	4.98112304093564;4.8721297131754	lost
chr19	50377610	C	T	2.928853	23.3	tss_kozak_score_gainedOrLost	Altered RV leading outliers	ENST00000253727;ENST00000411902;ENST00000593926;ENST00000597130;ENST00000597157;ENST00000597790;ENST00000598168;ENST00000599105;ENST00000600355;ENST00000652203	ENST00000253727;ENST00000411902;ENST00000593926;ENST00000598168;ENST00000599105;ENST00000652203	NA	NA	ENST00000253727;ENST00000411902;ENST00000593926;ENST00000598168;ENST00000599105;ENST00000652203	NA	NA	NA	NA	ENST00000253727;ENST00000411902;ENST00000593926;ENST00000598168;ENST00000599105;ENST00000652203	50377603|50377604|50377605|50377606|50377607|50377608|50377609|50377610;50377603|50377604|50377605|50377606|50377607|50377608|50377609|50377610;50377603|50377604|50377605|50377606|50377607|50377608|50377609|50377610;50377603|50377604|50377605|50377606|50377607|50377608|50377609|50377610;50377603|50377604|50377605|50377606|50377607|50377608|50377609|50377610;50377603|50377604|50377605|50377606|503…	NA	NA	NA	NA	NA	NA	NA	NA	NA	NA	NA	NA	NA	ACCATGTC;ACCATGTC;ACCATGTC;ACCATGTC;ACCATGTC;ACCATGTC	ACCATGTT;ACCATGTT;ACCATGTT;ACCATGTT;ACCATGTT;ACCATGTT	NA	NA	0.88903883678073;0.88903883678073;0.88903883678073;0.88903883678073;0.88903883678073;0.88903883678073	0.779772650259517;0.779772650259517;0.779772650259517;0.779772650259517;0.779772650259517;0.779772650259517	lost	0.869	4.137	NA	NA	NA
chr2	42361160	A	G	4.083885	27.6	tss_kozak_score_gainedOrLost	Altered RV leading outliers	ENST00000234301;ENST00000378669;ENST00000463055	ENST00000234301;ENST00000378669;ENST00000463055	NA	NA	ENST00000234301;ENST00000378669;ENST00000463055	ENST00000234301;ENST00000378669;ENST00000463055	42361159|42361160|42361161;42361159|42361160|42361161;42361159|42361160|42361161	NA	NA	ENST00000234301;ENST00000378669;ENST00000463055	42361157|42361158|42361159|42361160|42361161|42361162|42361163|42361164;42361157|42361158|42361159|42361160|42361161|42361162|42361163|42361164;42361157|42361158|42361159|42361160|42361161|42361162|42361163|42361164	NA	NA	NA	NA	NA	NA	NA	NA	NA	NA	NA	ATG;ATG;ATG	ACG;ACG;ACG	GTCATGTA;GTCATGTA;GTCATGTA	GTCACGTA;GTCACGTA;GTCACGTA	TRUE	NA	0.78670075885633;0.78670075885633;0.78670075885633	0.637529207321847;0.637529207321847;0.637529207321847	lost	1	7.932	NA	NA	NA
chr4	4248201	A	G	3.585768	25	tss_kozak_score_gainedOrLost	Altered RV leading outliers	ENST00000254742;ENST00000382753	ENST00000254742;ENST00000382753	NA	ENST00000254742	ENST00000382753	ENST00000382753	4248200|4248201|4248202	NA	NA	ENST00000382753	4248198|4248199|4248200|4248201|4248202|4248203|4248204|4248205	10	9	2	1	lost	lost	NA	NA	NA	NA	NA	ATG	ACG	AAGATGGA	AAGACGGA	TRUE	NA	0.903712638400053	0.75454108686557	lost	1	3.267	4.0000405641532	4.0000405641532	equal
chr6	43021657	G	T	2.410954	22.1	tss_kozak_score_gainedOrLost	Altered RV leading outliers	ENST00000244496	ENST00000244496	NA	NA	ENST00000244496	ENST00000244496	43021655|43021656|43021657	NA	NA	ENST00000244496	43021652|43021653|43021654|43021655|43021656|43021657|43021658|43021659	NA	NA	NA	NA	NA	NA	NA	NA	NA	NA	NA	ATG	ATT	CTGATGCC	CTGATTCC	TRUE	NA	0.605495430299718	0.456323878765235	lost	0.062	2.943	NA	NA	NA
chr6	169751662	A	T	4.350193	30	tss_kozak_score_gainedOrLost	Altered RV leading outliers	ENST00000366772;ENST00000366773;ENST00000392095;ENST00000418781;ENST00000586341;ENST00000588437;ENST00000590711;ENST00000592367;ENST00000592745	ENST00000366772;ENST00000366773;ENST00000392095;ENST00000418781	NA	ENST00000392095	ENST00000366772;ENST00000366773;ENST00000418781	NA	NA	NA	NA	ENST00000366772;ENST00000366773;ENST00000418781	169751655|169751656|169751657|169751658|169751659|169751660|169751661|169751662;169751655|169751656|169751657|169751658|169751659|169751660|169751661|169751662;169751655|169751656|169751657|169751658|169751659|169751660|169751661|169751662	3	3	1	1	equal	equal	NA	NA	NA	NA	NA	NA	NA	GTTATGGA;GTTATGGA;GTTATGGA	GTTATGGT;GTTATGGT;GTTATGGT	NA	NA	0.806283460049944;0.806283460049944;0.806283460049944	0.719215101356319;0.719215101356319;0.719215101356319	lost	0.038	0.223	5.03288869235798	5.03288869235798	equal
chr7	123557795	T	G	2.188819	20.8	tss_kozak_score_gainedOrLost	Altered RV leading outliers	ENST00000355749;ENST00000611607;ENST00000618945	ENST00000355749;ENST00000611607;ENST00000618945	NA	NA	ENST00000355749;ENST00000611607;ENST00000618945	ENST00000355749;ENST00000611607;ENST00000618945	123557793|123557794|123557795;123557793|123557794|123557795;123557793|123557794|123557795	NA	NA	ENST00000355749;ENST00000611607;ENST00000618945	123557791|123557792|123557793|123557794|123557795|123557796|123557797|123557798;123557791|123557792|123557793|123557794|123557795|123557796|123557797|123557798;123557791|123557792|123557793|123557794|123557795|123557796|123557797|123557798	NA	NA	NA	NA	NA	NA	NA	NA	NA	NA	NA	ATG;ATG;ATG	CTG;CTG;CTG	GTCATGGC;GTCATGGC;GTCATGGC	GTCCTGGC;GTCCTGGC;GTCCTGGC	TRUE	NA	0.899907067396555;0.899907067396555;0.899907067396555	0.750735515862072;0.750735515862072;0.750735515862072	lost	1	4.602	NA	NA	NA
chr9	128371381	A	G	3.851979	26.1	tss_kozak_score_gainedOrLost	Altered RV leading outliers	ENST00000372847;ENST00000372850;ENST00000372853;ENST00000483206	ENST00000372847;ENST00000372850;ENST00000372853;ENST00000483206	NA	NA	ENST00000372847;ENST00000372850;ENST00000372853;ENST00000483206	ENST00000372847;ENST00000372850;ENST00000372853;ENST00000483206	128371381|128371382|128371383;128371381|128371382|128371383;128371381|128371382|128371383;128371381|128371382|128371383	NA	NA	ENST00000372847;ENST00000372850;ENST00000372853;ENST00000483206	128371378|128371379|128371380|128371381|128371382|128371383|128371384|128371385;128371378|128371379|128371380|128371381|128371382|128371383|128371384|128371385;128371378|128371379|128371380|128371381|128371382|128371383|128371384|128371385;128371378|128371379|128371380|128371381|128371382|128371383|128371384|128371385	NA	NA	NA	NA	NA	NA	NA	NA	NA	NA	NA	ATG;ATG;ATG;ATG	GTG;GTG;GTG;GTG	AACATGGC;AACATGGC;AACATGGC;AACATGGC	AACGTGGC;AACGTGGC;AACGTGGC;AACGTGGC	TRUE	NA	0.94862165657161;0.94862165657161;0.94862165657161;0.94862165657161	0.799450105037127;0.799450105037127;0.799450105037127;0.799450105037127	lost	1	4.668	NA	NA	NA
chr1	42846654	C	G	2.243416	21.2	mrl_gainedOrLost	Altered RV leading outliers	ENST00000372502;ENST00000372504;ENST00000372506;ENST00000372507;ENST00000372508;ENST00000651192	ENST00000372502;ENST00000372504;ENST00000372506;ENST00000372507;ENST00000372508;ENST00000651192	NA	ENST00000372502;ENST00000372504;ENST00000372506;ENST00000372507;ENST00000372508;ENST00000651192	NA	NA	NA	NA	NA	NA	NA	3;6;6;2;0;3	3;6;6;2;0;3	0;0;0;0;0;0	0;0;0;0;0;0	equal	equal	NA	NA	NA	NA	NA	NA	NA	NA	NA	NA	NA	NA	NA	NA	0	-0.302	5.80151206700264;3.17449205477151;6.43373964364508;5.04905037501624;5.97474449592353;5.80151206700264	5.80151206700264;3.17449205477151;6.43373964364508;5.04905037501624;5.82805026825681;5.80151206700264	equal;equal;equal;equal;lost;equal
chr1	171185356	AAAGGT	A	3.305767	24.1	mrl_gainedOrLost	Altered RV leading outliers	ENST00000209929	ENST00000209929	NA	ENST00000209929	NA	NA	NA	NA	NA	NA	NA	0	0	0	0	equal	equal	NA	NA	NA	NA	NA	NA	NA	NA	NA	NA	NA	NA	NA	NA	0.002;0.981;1;1;1;1	-0.07;0.839;2.724;2.002;3.12;1.508	6.42545401828349	6.46849909283302	gained
chr10	27155355	T	G	2.602496	22.6	mrl_gainedOrLost	Altered RV leading outliers	ENST00000375940;ENST00000375946	ENST00000375940;ENST00000375946	NA	ENST00000375940;ENST00000375946	NA	NA	NA	NA	NA	NA	NA	1;6	1;6	0;0	0;0	equal	equal	NA	NA	NA	NA	NA	NA	NA	NA	NA	NA	NA	NA	NA	NA	1	1.586	5.4889506687667;5.53110871605956	5.48750251993325;5.5097621060593	lost
chr10	92487235	C	CG	4.298366	29.6	mrl_gainedOrLost	Altered RV leading outliers	ENST00000265986;ENST00000371581;ENST00000650060	ENST00000265986;ENST00000371581;ENST00000650060	NA	ENST00000371581	ENST00000265986;ENST00000650060	NA	NA	NA	NA	NA	NA	7	7	2	2	equal	equal	NA	NA	NA	NA	NA	NA	NA	NA	NA	NA	NA	NA	NA	NA	0.053	-0.74	4.56863250734292	5.90923262797479	gained
chr11	68897986	GA	G	3.740773	25.6	mrl_gainedOrLost	Altered RV leading outliers	ENST00000362034;ENST00000450904;ENST00000567045	ENST00000362034;ENST00000450904;ENST00000567045	NA	ENST00000450904;ENST00000567045	ENST00000362034	NA	NA	NA	NA	NA	NA	3;3	3;3	0;0	0;0	equal	equal	NA	NA	NA	NA	NA	NA	NA	NA	NA	NA	NA	NA	NA	NA	0.815;0.826	1.827;2.224	4.11775045024543;4.11775045024543	4.10894722067123;4.10894722067123	lost
chr11	119018343	G	A	2.250903	21.2	mrl_gainedOrLost	Altered RV leading outliers	ENST00000527673	ENST00000527673	NA	ENST00000527673	NA	NA	NA	NA	NA	NA	NA	0	0	0	0	equal	equal	NA	NA	NA	NA	NA	NA	NA	NA	NA	NA	NA	NA	NA	NA	1	5.709	6.47780514485159	6.38205418129609	lost
chr12	6868987	G	A	6.597886	36	mrl_gainedOrLost	Altered RV leading outliers	ENST00000229270;ENST00000396705;ENST00000462761;ENST00000488464;ENST00000493987;ENST00000495834;ENST00000535434;ENST00000613953	ENST00000229270;ENST00000396705;ENST00000488464;ENST00000535434;ENST00000613953	NA	ENST00000488464;ENST00000535434	ENST00000229270;ENST00000396705;ENST00000613953	NA	NA	NA	NA	NA	NA	1;2	1;2	0;0	0;0	equal	equal	NA	NA	NA	NA	NA	NA	NA	NA	NA	NA	NA	NA	NA	NA	1	9.744	3.89960369928965;3.89960369928965	4.11341898827647;4.11341898827647	gained
chr12	6873246	C	A	3.064845	23.6	mrl_gainedOrLost	Altered RV leading outliers	ENST00000432205;ENST00000519357;ENST00000523102;ENST00000524270	ENST00000519357;ENST00000523102;ENST00000524270	NA	ENST00000519357;ENST00000523102;ENST00000524270	NA	NA	NA	NA	NA	NA	NA	0;0;0	0;1;0	0;0;0	0;0;0	equal;gained;equal	equal	NA	NA	NA	NA	NA	NA	NA	NA	NA	NA	NA	NA	NA	NA	0.992	4.429	5.70017472589654;5.65212985959416;5.70017472589654	5.70741993286542;5.65212985959416;5.70741993286542	gained;equal;gained
chr12	56160021	GCAGA	G	5.598576	34	mrl_gainedOrLost	Altered RV leading outliers	ENST00000293422;ENST00000348108;ENST00000536128;ENST00000547408;ENST00000547649;ENST00000548293;ENST00000548400;ENST00000548580;ENST00000549017;ENST00000549392;ENST00000549566;ENST00000550697;ENST00000551589	ENST00000293422;ENST00000348108;ENST00000536128;ENST00000547408;ENST00000547649;ENST00000548293;ENST00000548400;ENST00000548580;ENST00000549017;ENST00000549566;ENST00000550697;ENST00000551589	NA	ENST00000549017	ENST00000293422;ENST00000348108;ENST00000536128;ENST00000547408;ENST00000547649;ENST00000548293;ENST00000548400;ENST00000548580;ENST00000549566;ENST00000550697;ENST00000551589	NA	NA	NA	NA	NA	NA	4	4	1	1	equal	equal	NA	NA	NA	NA	NA	NA	NA	NA	NA	NA	NA	NA	NA	NA	1;1;1;0.99;0.661	2.525;7.893;9.311;1.68;0.888	3.13273913293563	3.17491789893644	gained
chr12	56160063	TTA	T	4.433827	31	mrl_gainedOrLost	Altered RV leading outliers	ENST00000293422;ENST00000348108;ENST00000536128;ENST00000547408;ENST00000547649;ENST00000548293;ENST00000548400;ENST00000548580;ENST00000549017;ENST00000549392;ENST00000549566;ENST00000550697;ENST00000551589	ENST00000293422;ENST00000348108;ENST00000536128;ENST00000547408;ENST00000547649;ENST00000548293;ENST00000548400;ENST00000548580;ENST00000549017;ENST00000549566;ENST00000550697;ENST00000551589	NA	ENST00000549017	ENST00000293422;ENST00000348108;ENST00000536128;ENST00000547408;ENST00000547649;ENST00000548293;ENST00000548400;ENST00000548580;ENST00000549566;ENST00000550697;ENST00000551589	NA	NA	NA	NA	NA	NA	4	3	1	1	lost	equal	NA	NA	NA	NA	NA	NA	NA	NA	NA	NA	NA	NA	NA	NA	0.831;0.885;0.769	0.09;2.636;1.604	3.13273913293563	4.47915321380678	gained
chr12	117190459	T	C	2.568356	22.6	mrl_gainedOrLost	Altered RV leading outliers	ENST00000427718;ENST00000622495	ENST00000427718;ENST00000622495	NA	ENST00000427718;ENST00000622495	NA	NA	NA	NA	NA	ENST00000622495	117190452|117190453|117190454|117190455|117190456|117190457|117190458|117190459	2;0	2;0	2;0	2;0	equal	equal	NA	NA	NA	NA	NA	NA	NA	AAGATGGC	GAGATGGC	NA	NA	0.925910466227643	0.925910466227643	equal	1	3.248	6.1441290205563;5.2206722525413	6.1441290205563;5.19606961984128	equal;lost
chr12	123633862	G	A	3.522936	24.8	mrl_gainedOrLost	Altered RV leading outliers	ENST00000228955;ENST00000536375;ENST00000538845;ENST00000539994;ENST00000543341;ENST00000618160	ENST00000228955;ENST00000543341;ENST00000618160	NA	ENST00000228955;ENST00000618160	ENST00000543341	ENST00000543341	123633860|123633861|123633862	NA	NA	ENST00000543341	123633857|123633858|123633859|123633860|123633861|123633862|123633863|123633864	3;7	2;6	1;2	0;1	lost	lost	NA	NA	NA	NA	NA	ATG	ATA	GCCATGGT	GCCATAGT	TRUE	NA	0.870781130972152	0.721609579437669	lost	1	3.683	2.82469386780334;6.80125721277807	4.3486104104127;6.80125721277807	gained;equal
chr14	22905000	G	A	7.359446	37	mrl_gainedOrLost	Altered RV leading outliers	ENST00000346528;ENST00000359890;ENST00000399922;ENST00000542016;ENST00000553884;ENST00000555209;ENST00000557403	ENST00000346528;ENST00000359890;ENST00000399922;ENST00000542016;ENST00000555209	NA	ENST00000555209	ENST00000346528;ENST00000359890;ENST00000399922;ENST00000542016	NA	NA	NA	NA	NA	NA	3	3	1	1	equal	equal	NA	NA	NA	NA	NA	NA	NA	NA	NA	NA	NA	NA	NA	NA	1	1.547	6.92187595700147	6.61668631947974	lost
chr14	74713171	C	T	2.451024	22.3	mrl_gainedOrLost	Altered RV leading outliers	ENST00000341162;ENST00000534938;ENST00000553615;ENST00000554590	ENST00000341162;ENST00000534938;ENST00000553615	NA	ENST00000341162;ENST00000534938;ENST00000553615	NA	NA	NA	NA	NA	NA	NA	0;2;0	1;3;1	0;1;0	1;1;0	gained	gained;equal;equal	NA	NA	NA	NA	NA	NA	NA	NA	NA	NA	NA	NA	NA	NA	1	1.131	6.38692796453276;3.63424204196977;6.00002705462386	3.09904106317243;3.63424204196977;3.65912064644612	lost;equal;lost
chr14	92122128	G	A	3.405526	24.4	mrl_gainedOrLost	Altered RV leading outliers	ENST00000298875;ENST00000553427	ENST00000298875	NA	ENST00000298875	NA	NA	NA	NA	NA	NA	NA	1	1	1	1	equal	equal	NA	NA	NA	NA	NA	NA	NA	NA	NA	NA	NA	NA	NA	NA	1	4.671	5.80576218885891	5.95322434150212	gained
chr17	41836250	G	A	2.392490	22.1	mrl_gainedOrLost	Altered RV leading outliers	ENST00000448203;ENST00000521789	ENST00000521789	NA	ENST00000521789	NA	NA	NA	NA	NA	NA	NA	0	0	0	0	equal	equal	NA	NA	NA	NA	NA	NA	NA	NA	NA	NA	NA	NA	NA	NA	0.881	1.644	5.9198628194842	5.98381193950826	gained
chr19	580409	C	A	7.272786	37	mrl_gainedOrLost	Altered RV leading outliers	ENST00000333511;ENST00000346916;ENST00000353555;ENST00000545507;ENST00000573216;ENST00000573784;ENST00000576984;ENST00000613627;ENST00000614867;ENST00000618006	ENST00000333511;ENST00000346916;ENST00000353555;ENST00000545507;ENST00000614867;ENST00000618006	NA	ENST00000545507	ENST00000333511;ENST00000346916;ENST00000353555	NA	NA	NA	NA	NA	NA	2	2	0	0	equal	equal	NA	NA	NA	NA	NA	NA	NA	NA	NA	NA	NA	NA	NA	NA	0	-1.037	6.25992987762842	6.14651599341631	lost
chr19	828328	G	A	2.454265	22.3	mrl_gainedOrLost	Altered RV leading outliers	ENST00000233997;ENST00000592205	ENST00000233997;ENST00000592205	NA	ENST00000592205	ENST00000233997	NA	NA	NA	NA	NA	NA	4	4	2	2	equal	equal	NA	NA	NA	NA	NA	NA	NA	NA	NA	NA	NA	NA	NA	NA	0	-0.089	5.52589939476122	5.60239407612796	gained
chr19	45639379	C	G	2.226903	21.1	mrl_gainedOrLost	Altered RV leading outliers	ENST00000245925;ENST00000536630;ENST00000587152;ENST00000589876;ENST00000590043;ENST00000593255	ENST00000245925;ENST00000536630;ENST00000587152;ENST00000589876	NA	ENST00000245925;ENST00000589876	NA	NA	NA	NA	NA	ENST00000245925;ENST00000589876	45639372|45639373|45639374|45639375|45639376|45639377|45639378|45639379;45639372|45639373|45639374|45639375|45639376|45639377|45639378|45639379	0;0	0;0	0;0	0;0	equal	equal	NA	NA	NA	NA	NA	NA	NA	GCCATGAG;GCCATGAG	CCCATGAG;CCCATGAG	NA	NA	0.908991519287365;0.908991519287365	0.782932646507737;0.782932646507737	lost	1	3.346	5.21295521536688;5.11233207397167	4.98112304093564;4.8721297131754	lost
chr19	48619147	G	T	2.366216	21.9	mrl_gainedOrLost	Altered RV leading outliers	ENST00000549273;ENST00000549920;ENST00000550645;ENST00000552588	ENST00000549273;ENST00000549920;ENST00000550645;ENST00000552588	NA	ENST00000549273;ENST00000549920;ENST00000550645;ENST00000552588	NA	NA	NA	NA	NA	NA	NA	0;0;0;0	0;0;0;0	0;0;0;0	0;0;0;0	equal	equal	NA	NA	NA	NA	NA	NA	NA	NA	NA	NA	NA	NA	NA	NA	1	3.035	5.55268541276388;5.48411105322384;5.2803961394104;5.63329328269391	5.89124814327785;5.82190864548813;5.63727244585305;5.96381519573757	gained
chr19	50025370	T	C	2.514191	22.5	mrl_gainedOrLost	Altered RV leading outliers	ENST00000316763;ENST00000377011;ENST00000593919;ENST00000596445;ENST00000599538;ENST00000600259;ENST00000601324;ENST00000601341	ENST00000316763;ENST00000377011;ENST00000593919;ENST00000599538;ENST00000601341	NA	ENST00000316763;ENST00000377011;ENST00000593919;ENST00000599538;ENST00000601341	NA	NA	NA	NA	NA	NA	NA	1;1;1;7;2	1;1;1;7;2	1;1;1;2;1	1;1;1;2;1	equal	equal	NA	NA	NA	NA	NA	NA	NA	NA	NA	NA	NA	NA	NA	NA	1	1.467	2.44068194545191;2.44068194545191;2.5160922266073;2.48684403450839;2.48684403450839	2.44068194545191;2.44068194545191;2.52115389177258;2.47855235104506;2.47855235104506	equal;equal;gained;lost;lost
chr19	57477277	C	T	2.921836	23.3	mrl_gainedOrLost	Altered RV leading outliers	ENST00000343280;ENST00000356584;ENST00000425074;ENST00000427512;ENST00000596831;ENST00000600175;ENST00000601768;ENST00000610548;ENST00000615214	ENST00000343280;ENST00000356584;ENST00000425074;ENST00000427512;ENST00000596831;ENST00000600175;ENST00000601768;ENST00000610548;ENST00000615214	NA	ENST00000427512;ENST00000610548	ENST00000343280;ENST00000356584;ENST00000425074;ENST00000596831;ENST00000600175;ENST00000601768;ENST00000615214	NA	NA	NA	NA	NA	NA	4;3	4;3	1;0	1;0	equal	equal	NA	NA	NA	NA	NA	NA	NA	NA	NA	NA	NA	NA	NA	NA	0.952	0.556	1.94217836220159;6.2450553800404	2.00654900494467;6.19353905989198	gained;lost
chr20	35542044	A	C	2.186128	20.8	mrl_gainedOrLost	Altered RV leading outliers	ENST00000348547;ENST00000357394	ENST00000348547;ENST00000357394	NA	ENST00000348547;ENST00000357394	NA	NA	NA	NA	NA	NA	NA	0;0	0;0	0;0	0;0	equal	equal	NA	NA	NA	NA	NA	NA	NA	NA	NA	NA	NA	NA	NA	NA	1	2.42	5.35793894810432;5.22756176816338	5.25733502603688;5.18355222867168	lost
chr3	8963455	C	G	2.304867	21.6	mrl_gainedOrLost	Altered RV leading outliers	ENST00000264926;ENST00000413832;ENST00000418463;ENST00000421052	ENST00000264926;ENST00000418463;ENST00000421052	NA	ENST00000264926;ENST00000418463;ENST00000421052	NA	NA	NA	NA	NA	NA	NA	1;1;1	1;1;1	0;0;0	0;0;0	equal	equal	NA	NA	NA	NA	NA	NA	NA	NA	NA	NA	NA	NA	NA	NA	1	3.275	4.826273235158;5.48120294225855;5.48120294225855	4.85224706365413;5.50660579466575;5.50660579466575	gained
chr3	49007285	T	C	2.187573	20.8	mrl_gainedOrLost	Altered RV leading outliers	ENST00000395474;ENST00000610967	ENST00000395474;ENST00000610967	NA	ENST00000395474;ENST00000610967	NA	NA	NA	NA	NA	NA	NA	3;3	3;3	0;0	0;0	equal	equal	NA	NA	NA	NA	NA	NA	NA	NA	NA	NA	NA	NA	NA	NA	1	1.038	4.78077176190253;4.78077176190253	4.7551666698656;4.7551666698656	lost
chr4	76179693	A	ACT	3.056821	23.5	mrl_gainedOrLost	Altered RV leading outliers	ENST00000264896;ENST00000452464;ENST00000638295;ENST00000638603;ENST00000639145;ENST00000639738;ENST00000640634;ENST00000640640;ENST00000640957	ENST00000264896;ENST00000452464;ENST00000638295;ENST00000638603;ENST00000639145;ENST00000639738;ENST00000640640;ENST00000640957	NA	ENST00000638295	ENST00000264896;ENST00000638603;ENST00000639145;ENST00000640640;ENST00000640957	NA	NA	NA	NA	NA	NA	7	7	4	4	equal	equal	NA	NA	NA	NA	NA	NA	NA	NA	NA	NA	NA	NA	NA	NA	0.636	1.43	5.86631566208337	6.98460509649726	gained
chr6	87590127	G	C	2.117632	20.2	mrl_gainedOrLost	Altered RV leading outliers	ENST00000392844;ENST00000546266	ENST00000392844;ENST00000546266	NA	ENST00000392844;ENST00000546266	NA	NA	NA	NA	NA	NA	NA	0;6	0;6	0;1	0;1	equal	equal	NA	NA	NA	NA	NA	NA	NA	NA	NA	NA	NA	NA	NA	NA	1	2.689	6.58544735437457;3.29623728281967	6.58483395137979;3.29623728281967	lost;equal
chr7	75092765	G	C	3.114904	23.7	mrl_gainedOrLost	Altered RV leading outliers	ENST00000472837;ENST00000614064;ENST00000619142;ENST00000629105;ENST00000651028	ENST00000472837;ENST00000614064;ENST00000619142;ENST00000629105;ENST00000651028	NA	ENST00000472837;ENST00000614064;ENST00000619142;ENST00000629105;ENST00000651028	NA	NA	NA	NA	NA	NA	NA	0;0;0;0;6	0;0;0;0;6	0;0;0;0;0	0;0;0;0;0	equal	equal	NA	NA	NA	NA	NA	NA	NA	NA	NA	NA	NA	NA	NA	NA	1	2.41	4.92158078605352;4.92158078605352;4.92158078605352;4.92158078605352;6.62440417954631	4.95693913917942;4.95693913917942;4.95693913917942;4.95693913917942;6.62440417954631	gained;gained;gained;gained;equal
chr8	93754911	T	G	2.104222	20.1	mrl_gainedOrLost	Altered RV leading outliers	ENST00000409623;ENST00000452276;ENST00000453321;ENST00000453906;ENST00000498673;ENST00000518319	ENST00000409623;ENST00000453321	NA	ENST00000453321	NA	NA	NA	NA	NA	NA	NA	0	0	0	0	equal	equal	NA	NA	NA	NA	NA	NA	NA	NA	NA	NA	NA	NA	NA	NA	0.078	0.155	5.80865561902433	5.78220473520989	lost
chr9	133354670	A	AT	4.472503	32	mrl_gainedOrLost	Altered RV leading outliers	ENST00000371974;ENST00000615505	ENST00000371974;ENST00000615505	NA	ENST00000615505	ENST00000371974	NA	NA	NA	NA	NA	NA	4	4	2	2	equal	equal	NA	NA	NA	NA	NA	NA	NA	NA	NA	NA	NA	NA	NA	NA	0.378	-0.258	3.54496226191758	3.98276334264066	gained
