## Supplementary material for "utR.annotation: a tool for annotating genomic variants that could influence post-transcriptional regulation": Table S2

Chr	Pos	Ref	Alt	RawScore	PHRED	Feature	Group	Transcript	transcript_id	utr3_transcript_id	utr5_transcript_id	cds_transcript_id	startCodon_transcript_id	startCodon_positions	stopCodon_transcript_id	stopCodon_positions	kozak_transcript_id	kozak_positions	num_uAUG	num_uAUG_altered	num_kozak	num_kozak_altered	utr_num_uAUG_gainedOrLost	utr_num_kozak_gainedOrLost	num_polyA_signal	num_polyA_signal_altered	num_polyA_signal_gainedOrLost	stop_codon	stop_codon_altered	start_codon	start_codon_altered	kozak	kozak_altered	lost_start_codon	lost_stop_codon	kozak_score	kozak_altered_score	tss_kozak_score_gainedOrLost	hg38.phastCons100way.bw	hg38.phyloP100way.bw	mrl	mrl_altered	mrl_gainedOrLost
chr11	73965315	G	A	0.013104	1.42	utr_num_uAUG_gainedOrLost	Altered RV leading outliers	ENST00000339764;ENST00000537753;ENST00000542350;ENST00000543947	ENST00000339764;ENST00000537753;ENST00000543947	NA	ENST00000543947	NA	NA	NA	NA	NA	NA	NA	27	28	5	5	gained	equal	NA	NA	NA	NA	NA	NA	NA	NA	NA	NA	NA	NA	NA	NA	0	-0.201	4.3466391848814	4.3466391848814	equal
chr15	60479072	A	G	0.559331	7.112	utr_num_uAUG_gainedOrLost	Altered RV leading outliers	ENST00000261520;ENST00000560072;ENST00000560406;ENST00000560520;ENST00000561114	ENST00000261520;ENST00000561114	NA	ENST00000261520;ENST00000561114	NA	NA	NA	NA	NA	NA	NA	3;2	2;1	1;0	1;0	lost	equal	NA	NA	NA	NA	NA	NA	NA	NA	NA	NA	NA	NA	NA	NA	0	-0.623	5.34365569600398;5.34365569600398	5.34365569600398;5.34365569600398	equal
chr2	189661468	G	T	0.725327	8.687	utr_num_uAUG_gainedOrLost	Altered RV leading outliers	ENST00000260952;ENST00000420250;ENST00000425590;ENST00000607062;ENST00000607535	ENST00000260952;ENST00000607062;ENST00000607535	NA	ENST00000260952;ENST00000607062;ENST00000607535	NA	NA	NA	NA	NA	NA	NA	5;6;1	4;5;0	0;0;0	0;0;0	lost	equal	NA	NA	NA	NA	NA	NA	NA	NA	NA	NA	NA	NA	NA	NA	0.005	0.675	6.39295932984979;6.39295932984979;5.2689774556691	6.39295932984979;6.39295932984979;6.16334830793711	equal;equal;gained
chr21	28885362	C	CCATGCGCGTGCGCAGGGCGTGCGCATGCG	0.425328	5.706	utr_num_uAUG_gainedOrLost	Altered RV leading outliers	ENST00000303775;ENST00000351429	ENST00000303775;ENST00000351429	NA	ENST00000303775;ENST00000351429	NA	NA	NA	NA	NA	NA	NA	1;1	3;3	0;0	0;0	gained	equal	NA	NA	NA	NA	NA	NA	NA	NA	NA	NA	NA	NA	NA	NA	0	-0.418	3.62092068011835;4.38646974987333	3.35332883361149;3.99391000751703	lost
chr3	51983449	C	G	0.814334	9.535	utr_num_uAUG_gainedOrLost	Altered RV leading outliers	ENST00000463937;ENST00000476351;ENST00000476854;ENST00000494103;ENST00000635952;ENST00000637222;ENST00000637978	ENST00000463937;ENST00000476351;ENST00000476854;ENST00000494103	NA	ENST00000476351;ENST00000476854;ENST00000494103	NA	NA	NA	NA	NA	NA	NA	0;0;0	1;1;1	0;0;0	0;0;0	gained	equal	NA	NA	NA	NA	NA	NA	NA	NA	NA	NA	NA	NA	NA	NA	0	-0.038	6.27209713071115;6.27209713071115;6.27209713071115	6.27209713071115;6.27209713071115;6.27209713071115	equal
chr3	96617412	G	T	0.698326	8.44	utr_num_uAUG_gainedOrLost	Altered RV leading outliers	ENST00000600213	ENST00000600213	NA	ENST00000600213	NA	NA	NA	NA	NA	NA	NA	8	9	0	0	gained	equal	NA	NA	NA	NA	NA	NA	NA	NA	NA	NA	NA	NA	NA	NA	1	5.006	6.0087726110695	6.0087726110695	equal
chr4	4247988	T	C	0.223460	3.394	utr_num_uAUG_gainedOrLost	Altered RV leading outliers	ENST00000254742;ENST00000382753	ENST00000254742;ENST00000382753	NA	ENST00000254742	NA	NA	NA	NA	NA	NA	NA	10	11	2	2	gained	equal	NA	NA	NA	NA	NA	NA	NA	NA	NA	NA	NA	NA	NA	NA	0	-1.327	4.0000405641532	4.0000405641532	equal
chr12	132730393	CCACTCCATCCGCGACCAACTGCCGTGACCCCAGCAACAGCAACTCTTGCATCCAAAACCTCCT	C	-0.075731	0.931	utr_num_uAUG_gainedOrLost	Altered RV leading outliers	ENST00000357997;ENST00000538766;ENST00000542282;ENST00000542657	ENST00000357997;ENST00000542282;ENST00000542657	NA	ENST00000542282	NA	NA	NA	NA	NA	NA	NA	29	27	6	6	lost	equal	NA	NA	NA	NA	NA	NA	NA	NA	NA	NA	NA	NA	NA	NA	0;0;0;0;0;0.001;0.001;0;0;0;0;0;0;0;0.003;0.004;0.003;0.001;0.001;0;0;0;0;0;0;0;0.001;0;0;0;0;0;0;0;0;0;0;0;0;0;0;0;0;0;0;0;0;0;0;0;0;0;0;0;0;0;0.001;0;0;0.001;0;0;0.001;0	-0.314;-0.288;-0.127;-0.188;-1.582;0.613;-0.256;-3.019;0.619;-0.821;-0.188;-0.705;-1.856;-1.04;0.909;0.559;0.559;-0.388;-0.189;-0.27;-2.256;-0.377;0.106;-0.611;-1.596;-0.825;0.127;-0.746;-0.628;-0.863;0.109;-0.515;-2.012;-0.408;0.148;-0.098;-1.097;-0.65;-1.799;-2.813;-1.321;-1.567;-0.844;-0.546;-2.033;-0.013;-0.149;-0.015;-1.5;-0.31;-0.591;-0.354;-1.108;0.033;0.138;-0.439;1.678;-0.515;0.019;0.417…	5.62794066709576	5.62794066709576	equal
chr15	44729354	T	G	0.244555	3.64	utr_num_kozak_gainedOrLost	Altered RV leading outliers	ENST00000559390	ENST00000559390	NA	ENST00000559390	NA	NA	NA	NA	NA	NA	NA	10	10	2	3	equal	gained	NA	NA	NA	NA	NA	NA	NA	NA	NA	NA	NA	NA	NA	NA	0	-2.846	5.59233936389644	5.59233936389644	equal
chr1	155659476	T	C	0.811038	9.502	num_polyA_signal_gainedOrLost	Altered RV leading outliers	ENST00000295566;ENST00000311573;ENST00000347088;ENST00000355499;ENST00000359205;ENST00000361831;ENST00000368330;ENST00000368339;ENST00000368340;ENST00000404643;ENST00000407221	ENST00000295566;ENST00000311573;ENST00000347088;ENST00000355499;ENST00000359205;ENST00000361831;ENST00000368330;ENST00000368339;ENST00000368340;ENST00000404643;ENST00000407221	ENST00000295566;ENST00000311573;ENST00000347088;ENST00000355499;ENST00000359205;ENST00000361831;ENST00000368330;ENST00000368339;ENST00000368340;ENST00000404643;ENST00000407221	NA	NA	NA	NA	NA	NA	NA	NA	NA	NA	NA	NA	NA	NA	1;1;1;1;1;1;1;1;1;1;1	0;0;0;0;0;0;0;0;0;0;0	lost	NA	NA	NA	NA	NA	NA	NA	NA	NA	NA	NA	0.653	0.308	NA	NA	NA
chr19	17581710	G	A	0.368252	5.071	num_polyA_signal_gainedOrLost	Altered RV leading outliers	ENST00000252599	ENST00000252599	ENST00000252599	NA	NA	NA	NA	NA	NA	NA	NA	NA	NA	NA	NA	NA	NA	1	2	gained	NA	NA	NA	NA	NA	NA	NA	NA	NA	NA	NA	0.002	0.924	NA	NA	NA
chr2	130347789	T	A	0.192330	3.037	num_polyA_signal_gainedOrLost	Altered RV leading outliers	ENST00000259239	ENST00000259239	ENST00000259239	NA	NA	NA	NA	NA	NA	NA	NA	NA	NA	NA	NA	NA	NA	3	2	lost	NA	NA	NA	NA	NA	NA	NA	NA	NA	NA	NA	0.008	0.545	NA	NA	NA
chr6	43225654	T	C	0.831269	9.708	num_polyA_signal_gainedOrLost	Altered RV leading outliers	ENST00000230431;ENST00000393987;ENST00000509253	ENST00000230431;ENST00000393987	ENST00000230431;ENST00000393987	NA	NA	NA	NA	NA	NA	NA	NA	NA	NA	NA	NA	NA	NA	1;1	0;0	lost	NA	NA	NA	NA	NA	NA	NA	NA	NA	NA	NA	0.351	0.896	NA	NA	NA
chr17	75131709	G	A	0.620659	7.712	tss_kozak_score_gainedOrLost	Altered RV leading outliers	ENST00000245552;ENST00000582170	ENST00000245552;ENST00000582170	NA	ENST00000245552;ENST00000582170	NA	NA	NA	NA	NA	ENST00000245552;ENST00000582170	75131703|75131704|75131705|75131706|75131707|75131708|75131709|75131710;75131703|75131704|75131705|75131706|75131707|75131708|75131709|75131710	0;0	0;0	0;0	0;0	equal	equal	NA	NA	NA	NA	NA	NA	NA	GCGATGGC;GCGATGGC	GTGATGGC;GTGATGGC	NA	NA	0.957336127149399;0.957336127149399	0.877195877052588;0.877195877052588	lost	0.001	0.767	5.49646536029461;5.51946952751178	5.48904642716153;5.51286298582194	lost
chr1	46394339	T	G	0.572377	7.242	mrl_gainedOrLost	Altered RV leading outliers	ENST00000243167	ENST00000243167	NA	ENST00000243167	NA	NA	NA	NA	NA	NA	NA	0	0	0	0	equal	equal	NA	NA	NA	NA	NA	NA	NA	NA	NA	NA	NA	NA	NA	NA	0	-0.965	5.98976858823717	6.02171045469348	gained
chr1	53945629	C	A	0.771009	9.109	mrl_gainedOrLost	Altered RV leading outliers	ENST00000194214	ENST00000194214	NA	ENST00000194214	NA	NA	NA	NA	NA	NA	NA	0	0	0	0	equal	equal	NA	NA	NA	NA	NA	NA	NA	NA	NA	NA	NA	NA	NA	NA	0	0.218	6.4153197833698	6.4002540113162	lost
chr1	165698639	C	G	0.441223	5.879	mrl_gainedOrLost	Altered RV leading outliers	ENST00000354775	ENST00000354775	NA	ENST00000354775	NA	NA	NA	NA	NA	NA	NA	6	6	1	1	equal	equal	NA	NA	NA	NA	NA	NA	NA	NA	NA	NA	NA	NA	NA	NA	0	-0.336	4.88573774440113	4.86570840804308	lost
chr10	125823033	C	A	0.356053	4.933	mrl_gainedOrLost	Altered RV leading outliers	ENST00000368774;ENST00000368778;ENST00000368797;ENST00000420761;ENST00000649536	ENST00000368774;ENST00000368778;ENST00000368797;ENST00000649536	NA	ENST00000368774;ENST00000368778;ENST00000368797;ENST00000649536	NA	NA	NA	NA	NA	NA	NA	0;0;1;0	0;0;1;0	0;0;0;0	0;0;0;0	equal	equal	NA	NA	NA	NA	NA	NA	NA	NA	NA	NA	NA	NA	NA	NA	0	-1.145	5.88259095434291;6.00912236547659;6.00912236547659;6.00912236547659	5.92276650803523;6.04929791916891;6.04929791916891;6.04929791916891	gained
chr10	133290035	C	G	0.403448	5.465	mrl_gainedOrLost	Altered RV leading outliers	ENST00000252936;ENST00000368562;ENST00000368563;ENST00000417178;ENST00000543663	ENST00000252936;ENST00000368562;ENST00000368563;ENST00000417178;ENST00000543663	NA	ENST00000368562	NA	NA	NA	NA	NA	NA	NA	18	18	3	3	equal	equal	NA	NA	NA	NA	NA	NA	NA	NA	NA	NA	NA	NA	NA	NA	0.015	0.996	4.7493621198777	4.86525776604836	gained
chr11	64971883	C	T	0.854306	9.946	mrl_gainedOrLost	Altered RV leading outliers	ENST00000301896;ENST00000530444	ENST00000301896;ENST00000530444	NA	ENST00000301896;ENST00000530444	NA	NA	NA	NA	NA	NA	NA	0;0	0;0	0;0	0;0	equal	equal	NA	NA	NA	NA	NA	NA	NA	NA	NA	NA	NA	NA	NA	NA	0.04	-0.026	6.82176251399611;6.82176251399611	6.82120371469167;6.82120371469167	lost
chr13	108218171	G	A	0.463256	6.116	mrl_gainedOrLost	Altered RV leading outliers	ENST00000405925	ENST00000405925	NA	ENST00000405925	NA	NA	NA	NA	NA	NA	NA	1	1	0	0	equal	equal	NA	NA	NA	NA	NA	NA	NA	NA	NA	NA	NA	NA	NA	NA	0	-0.084	5.66678448847639	5.62493407158985	lost
chr14	100328815	G	A	-0.332700	0.266	mrl_gainedOrLost	Altered RV leading outliers	ENST00000361529;ENST00000557052	ENST00000361529;ENST00000557052	NA	ENST00000557052	ENST00000361529	NA	NA	NA	NA	NA	NA	2	2	0	0	equal	equal	NA	NA	NA	NA	NA	NA	NA	NA	NA	NA	NA	NA	NA	NA	0	-2.309	6.03972603764602	6.05996720562822	gained
chr15	40358244	T	TGCCGCCGCCACCGCCGCCGCCACC	0.467237	6.159	mrl_gainedOrLost	Altered RV leading outliers	ENST00000267889	ENST00000267889	NA	ENST00000267889	NA	NA	NA	NA	NA	NA	NA	1	1	0	0	equal	equal	NA	NA	NA	NA	NA	NA	NA	NA	NA	NA	NA	NA	NA	NA	0.015	-0.054	4.70463854727291	4.59392290118816	lost
chr15	40358244	T	TGCCGCCGCCACCGCCGCCGCCGCCGCC	0.454436	6.021	mrl_gainedOrLost	Altered RV leading outliers	ENST00000267889	ENST00000267889	NA	ENST00000267889	NA	NA	NA	NA	NA	NA	NA	1	1	0	0	equal	equal	NA	NA	NA	NA	NA	NA	NA	NA	NA	NA	NA	NA	NA	NA	0.015	-0.054	4.70463854727291	4.48519241426872	lost
chr15	40358245	G	GCCGCCGCCACCGCCGCCGCCA	0.545193	6.969	mrl_gainedOrLost	Altered RV leading outliers	ENST00000267889	ENST00000267889	NA	ENST00000267889	NA	NA	NA	NA	NA	NA	NA	1	1	0	0	equal	equal	NA	NA	NA	NA	NA	NA	NA	NA	NA	NA	NA	NA	NA	NA	0.002	-1.114	4.70463854727291	4.6331640532682	lost
chr15	41332575	G	A	0.249758	3.701	mrl_gainedOrLost	Altered RV leading outliers	ENST00000220514;ENST00000661438;ENST00000668273	ENST00000220514;ENST00000661438;ENST00000668273	NA	ENST00000220514;ENST00000661438;ENST00000668273	NA	NA	NA	NA	NA	NA	NA	0;4;7	0;4;7	0;1;1	0;1;1	equal	equal	NA	NA	NA	NA	NA	NA	NA	NA	NA	NA	NA	NA	NA	NA	0	-1.4	5.70417194219887;6.74348505444951;6.74348505444951	5.86770119033851;6.74348505444951;6.74348505444951	gained;equal;equal
chr15	74995622	G	C	0.782373	9.218	mrl_gainedOrLost	Altered RV leading outliers	ENST00000361900;ENST00000425597;ENST00000562212;ENST00000562327;ENST00000566872;ENST00000567920;ENST00000568018	ENST00000361900;ENST00000425597;ENST00000562212	NA	ENST00000361900;ENST00000425597;ENST00000562212	NA	NA	NA	NA	NA	NA	NA	0;0;0	0;0;0	0;0;0	0;0;0	equal	equal	NA	NA	NA	NA	NA	NA	NA	NA	NA	NA	NA	NA	NA	NA	0	0.216	6.73206399795169;6.53883777353628;6.53883777353628	6.73206399795169;6.51872875294669;6.51872875294669	equal;lost;lost
chr16	15094241	A	G	0.835305	9.749	mrl_gainedOrLost	Altered RV leading outliers	ENST00000198767;ENST00000429751;ENST00000535621;ENST00000563559;ENST00000564131	ENST00000198767;ENST00000429751;ENST00000535621;ENST00000563559;ENST00000564131	NA	ENST00000198767;ENST00000429751;ENST00000563559;ENST00000564131	NA	NA	NA	NA	NA	NA	NA	0;0;0;0	0;0;0;0	0;0;0;0	0;0;0;0	equal	equal	NA	NA	NA	NA	NA	NA	NA	NA	NA	NA	NA	NA	NA	NA	0	-0.295	5.60134848815509;5.37602304818753;5.80551352397618;5.43116104291146	5.56170919762874;5.34549829793851;5.76587407190045;5.39408758060212	lost
chr16	28610023	G	C	0.695683	8.415	mrl_gainedOrLost	Altered RV leading outliers	ENST00000350842;ENST00000395609;ENST00000567512	ENST00000350842;ENST00000395609	NA	ENST00000395609	NA	NA	NA	NA	NA	NA	NA	6	6	2	2	equal	equal	NA	NA	NA	NA	NA	NA	NA	NA	NA	NA	NA	NA	NA	NA	0.001	0.857	6.38289318799965	6.432720024735	gained
chr17	50373184	C	CACTTCCGGTCTCGAAAAGTTTCT	0.445179	5.922	mrl_gainedOrLost	Altered RV leading outliers	ENST00000225969;ENST00000442592;ENST00000503633	ENST00000225969;ENST00000442592;ENST00000503633	NA	ENST00000225969;ENST00000442592;ENST00000503633	NA	NA	NA	NA	NA	NA	NA	0;0;0	0;0;0	0;0;0	0;0;0	equal	equal	NA	NA	NA	NA	NA	NA	NA	NA	NA	NA	NA	NA	NA	NA	0.001	0.239	5.96151198623095;6.403098895893;6.16067700816881	6.403098895893;6.64871824971524;6.56299215214336	gained
chr17	75131709	G	A	0.620659	7.712	mrl_gainedOrLost	Altered RV leading outliers	ENST00000245552;ENST00000582170	ENST00000245552;ENST00000582170	NA	ENST00000245552;ENST00000582170	NA	NA	NA	NA	NA	ENST00000245552;ENST00000582170	75131703|75131704|75131705|75131706|75131707|75131708|75131709|75131710;75131703|75131704|75131705|75131706|75131707|75131708|75131709|75131710	0;0	0;0	0;0	0;0	equal	equal	NA	NA	NA	NA	NA	NA	NA	GCGATGGC;GCGATGGC	GTGATGGC;GTGATGGC	NA	NA	0.957336127149399;0.957336127149399	0.877195877052588;0.877195877052588	lost	0.001	0.767	5.49646536029461;5.51946952751178	5.48904642716153;5.51286298582194	lost
chr19	32720018	G	A	-0.292777	0.323	mrl_gainedOrLost	Altered RV leading outliers	ENST00000444215;ENST00000647536	ENST00000444215;ENST00000647536	NA	ENST00000444215;ENST00000647536	NA	NA	NA	NA	NA	NA	NA	0;0	0;0	0;0	0;0	equal	equal	NA	NA	NA	NA	NA	NA	NA	NA	NA	NA	NA	NA	NA	NA	0	-0.693	5.3479678629189;5.38413276646828	5.39726073351851;5.42256191078485	gained
chr19	57231033	TGCCGGGTATAAAAGAAGGCCGCGCAGCCACGGCTGCTCACGAC	T	0.179394	2.892	mrl_gainedOrLost	Altered RV leading outliers	ENST00000302804;ENST00000415300;ENST00000448930	ENST00000302804;ENST00000415300;ENST00000448930	NA	ENST00000302804;ENST00000415300;ENST00000448930	NA	NA	NA	NA	NA	NA	NA	0;0;1	0;0;1	0;0;0	0;0;0	equal	equal	NA	NA	NA	NA	NA	NA	NA	NA	NA	NA	NA	NA	NA	NA	0.002;0.001;0;0;0;0;0;0;0;0;0.001;0.001;0.001;0;0;0;0;0;0;0;0;0;0.001;0.001;0;0;0.001;0;0;0;0;0;0;0;0;0;0;0;0;0;0;0;0;0	-0.158;-0.075;-0.082;-1.685;-2.039;-0.302;-1.099;-0.162;0.171;0.038;0.177;0.666;0.202;-0.998;0.258;-0.717;-1.844;-0.183;-0.205;-0.453;0.002;-0.46;0.414;-0.006;-1.925;-3.34;0.25;-0.568;-1.003;-2.083;-3.808;-1.511;-0.702;-2.345;-2.465;-7.814;-4.597;-1.344;-2.917;-3.665;-0.409;-3.037;-0.779;-4.176	6.21029374993583;6.2291317807805;6.40909334717676	6.21029374993583;6.39135328669133;6.00211136472096	equal;gained;lost
chr2	73234307	C	A	0.535886	6.875	mrl_gainedOrLost	Altered RV leading outliers	ENST00000539919;ENST00000540468	ENST00000539919;ENST00000540468	NA	ENST00000539919;ENST00000540468	NA	NA	NA	NA	NA	NA	NA	3;0	3;0	0;0	0;0	equal	equal	NA	NA	NA	NA	NA	NA	NA	NA	NA	NA	NA	NA	NA	NA	0.125	-1.672	6.35588067776663;5.98236615333449	6.35588067776663;5.97263490334851	equal;lost
chr2	189661468	G	T	0.725327	8.687	mrl_gainedOrLost	Altered RV leading outliers	ENST00000260952;ENST00000420250;ENST00000425590;ENST00000607062;ENST00000607535	ENST00000260952;ENST00000607062;ENST00000607535	NA	ENST00000260952;ENST00000607062;ENST00000607535	NA	NA	NA	NA	NA	NA	NA	5;6;1	4;5;0	0;0;0	0;0;0	lost	equal	NA	NA	NA	NA	NA	NA	NA	NA	NA	NA	NA	NA	NA	NA	0.005	0.675	6.39295932984979;6.39295932984979;5.2689774556691	6.39295932984979;6.39295932984979;6.16334830793711	equal;equal;gained
chr20	63981192	C	T	0.012453	1.415	mrl_gainedOrLost	Altered RV leading outliers	ENST00000266079	ENST00000266079	NA	ENST00000266079	NA	NA	NA	NA	NA	NA	NA	0	0	0	0	equal	equal	NA	NA	NA	NA	NA	NA	NA	NA	NA	NA	NA	NA	NA	NA	0	-1.543	6.45564897052223	6.47529482904018	gained
chr21	28885362	C	CCATGCGCGTGCGCAGGGCGTGCGCATGCG	0.425328	5.706	mrl_gainedOrLost	Altered RV leading outliers	ENST00000303775;ENST00000351429	ENST00000303775;ENST00000351429	NA	ENST00000303775;ENST00000351429	NA	NA	NA	NA	NA	NA	NA	1;1	3;3	0;0	0;0	gained	equal	NA	NA	NA	NA	NA	NA	NA	NA	NA	NA	NA	NA	NA	NA	0	-0.418	3.62092068011835;4.38646974987333	3.35332883361149;3.99391000751703	lost
chr21	37267357	C	T	0.472851	6.218	mrl_gainedOrLost	Altered RV leading outliers	ENST00000398998	ENST00000398998	NA	ENST00000398998	NA	NA	NA	NA	NA	NA	NA	0	0	0	0	equal	equal	NA	NA	NA	NA	NA	NA	NA	NA	NA	NA	NA	NA	NA	NA	0	-0.131	6.25032649397648	6.41307545861209	gained
chr22	30967959	C	G	0.472467	6.214	mrl_gainedOrLost	Altered RV leading outliers	ENST00000215862;ENST00000397641	ENST00000215862;ENST00000397641	NA	ENST00000215862;ENST00000397641	NA	NA	NA	NA	NA	NA	NA	23;6	23;6	2;2	2;2	equal	equal	NA	NA	NA	NA	NA	NA	NA	NA	NA	NA	NA	NA	NA	NA	0.003	-0.11	3.39952404029081;6.75098223806339	3.39952404029081;6.78791355711224	equal;gained
chr4	73069710	A	C	-0.363839	0.229	mrl_gainedOrLost	Altered RV leading outliers	ENST00000295890;ENST00000507544	ENST00000295890;ENST00000507544	NA	ENST00000295890;ENST00000507544	NA	NA	NA	NA	NA	NA	NA	1;1	1;1	0;0	0;0	equal	equal	NA	NA	NA	NA	NA	NA	NA	NA	NA	NA	NA	NA	NA	NA	0	-5.262	5.90587797433028;5.76440312441079	5.86239974550638;5.74267053255504	lost
chr4	144127959	A	T	0.468785	6.175	mrl_gainedOrLost	Altered RV leading outliers	ENST00000324022;ENST00000360771;ENST00000503627;ENST00000504786;ENST00000512064;ENST00000512789;ENST00000535709;ENST00000641688;ENST00000642295;ENST00000642713;ENST00000642738;ENST00000643148;ENST00000646447	ENST00000324022;ENST00000360771;ENST00000503627;ENST00000504786;ENST00000512064;ENST00000512789;ENST00000535709;ENST00000641688;ENST00000642295;ENST00000642713;ENST00000643148;ENST00000646447	NA	ENST00000535709	NA	NA	NA	NA	NA	NA	NA	7	7	1	1	equal	equal	NA	NA	NA	NA	NA	NA	NA	NA	NA	NA	NA	NA	NA	NA	0.007	1.025	3.39928930904208	3.44825799547237	gained
chr5	69560397	G	C	0.808561	9.477	mrl_gainedOrLost	Altered RV leading outliers	ENST00000380729;ENST00000510979;ENST00000512736;ENST00000514162	ENST00000380729;ENST00000510979;ENST00000512736;ENST00000514162	NA	ENST00000380729;ENST00000510979;ENST00000514162	NA	NA	NA	NA	NA	NA	NA	1;1;1	1;1;1	0;0;0	0;0;0	equal	equal	NA	NA	NA	NA	NA	NA	NA	NA	NA	NA	NA	NA	NA	NA	0.002	1.067	6.68463568485699;4.8090633797368;4.8090633797368	6.68463568485699;4.79832256728962;4.79832256728962	equal;lost;lost
chr5	115284831	A	T	0.627751	7.78	mrl_gainedOrLost	Altered RV leading outliers	ENST00000379611;ENST00000395557;ENST00000506442;ENST00000512261	ENST00000379611;ENST00000395557;ENST00000506442;ENST00000512261	NA	ENST00000395557;ENST00000506442;ENST00000512261	ENST00000379611	NA	NA	NA	NA	NA	NA	7;2;7	7;2;7	2;2;2	2;2;2	equal	equal	NA	NA	NA	NA	NA	NA	NA	NA	NA	NA	NA	NA	NA	NA	0.994	0.245	6.67215001794684;6.67215001794684;4.24825084692733	6.68323036680284;6.68323036680284;4.24825084692733	gained;gained;equal
chr5	179840889	C	T	-0.464482	0.141	mrl_gainedOrLost	Altered RV leading outliers	ENST00000292586;ENST00000376931;ENST00000518219;ENST00000518235;ENST00000520698;ENST00000521333;ENST00000523084;ENST00000610475	ENST00000292586;ENST00000376931;ENST00000518219;ENST00000518235;ENST00000520698;ENST00000521333;ENST00000523084;ENST00000610475	NA	ENST00000610475	ENST00000292586;ENST00000376931;ENST00000518219;ENST00000518235;ENST00000520698;ENST00000523084	NA	NA	NA	NA	NA	NA	1	1	1	1	equal	equal	NA	NA	NA	NA	NA	NA	NA	NA	NA	NA	NA	NA	NA	NA	0.009	-0.118	5.7914435826865	6.03655651959067	gained
chr6	28225344	C	T	0.530883	6.824	mrl_gainedOrLost	Altered RV leading outliers	ENST00000252207;ENST00000425468;ENST00000527436;ENST00000531941;ENST00000531979;ENST00000531981	ENST00000252207;ENST00000425468;ENST00000527436;ENST00000531979;ENST00000531981	NA	ENST00000252207;ENST00000425468;ENST00000527436	NA	NA	NA	NA	NA	NA	NA	0;0;0	0;0;0	0;0;0	0;0;0	equal	equal	NA	NA	NA	NA	NA	NA	NA	NA	NA	NA	NA	NA	NA	NA	0	0.13	6.73209792332143;6.73209792332143;6.73209792332143	6.76723572115667;6.76723572115667;6.76723572115667	gained
chr6	28336813	CT	C	0.561837	7.137	mrl_gainedOrLost	Altered RV leading outliers	ENST00000396838;ENST00000414429;ENST00000426434;ENST00000426756;ENST00000434036;ENST00000439628;ENST00000444081;ENST00000446222	ENST00000396838;ENST00000414429	NA	ENST00000396838;ENST00000414429	NA	NA	NA	NA	NA	NA	NA	6;18	6;18	1;2	1;2	equal	equal	NA	NA	NA	NA	NA	NA	NA	NA	NA	NA	NA	NA	NA	NA	0;0	0.08;-0.216	5.26703297665697;5.26703297665697	6.37433389798882;6.37433389798882	gained
chr6	43021626	A	AT	0.774947	9.146	mrl_gainedOrLost	Altered RV leading outliers	ENST00000244496	ENST00000244496	NA	ENST00000244496	NA	NA	NA	NA	NA	NA	NA	0	0	0	0	equal	equal	NA	NA	NA	NA	NA	NA	NA	NA	NA	NA	NA	NA	NA	NA	0	-2.128	5.84647012853209	5.89968085934967	gained
chr6	87589981	G	A	0.664392	8.125	mrl_gainedOrLost	Altered RV leading outliers	ENST00000369536	ENST00000369536	NA	ENST00000369536	NA	NA	NA	NA	NA	NA	NA	0	0	0	0	equal	equal	NA	NA	NA	NA	NA	NA	NA	NA	NA	NA	NA	NA	NA	NA	0	-0.937	6.025166157475	6.00494502161588	lost
chr6	118934942	CAG	C	0.276904	4.019	mrl_gainedOrLost	Altered RV leading outliers	ENST00000316068;ENST00000316316;ENST00000425154	ENST00000316068;ENST00000316316	NA	ENST00000316068;ENST00000316316	NA	NA	NA	NA	NA	NA	NA	0;0	0;0	0;0	0;0	equal	equal	NA	NA	NA	NA	NA	NA	NA	NA	NA	NA	NA	NA	NA	NA	0;0;0	-0.637;-0.774;-0.653	6.78239793818996;6.78239793818996	6.85116918603653;6.85116918603653	gained
chr6	143511673	G	A	0.567444	7.193	mrl_gainedOrLost	Altered RV leading outliers	ENST00000002165	ENST00000002165	NA	ENST00000002165	NA	NA	NA	NA	NA	NA	NA	0	0	0	0	equal	equal	NA	NA	NA	NA	NA	NA	NA	NA	NA	NA	NA	NA	NA	NA	0	-1.073	5.92055198913807	6.01256877916877	gained
chr7	2242236	C	A	0.541481	6.932	mrl_gainedOrLost	Altered RV leading outliers	ENST00000356714	ENST00000356714	NA	ENST00000356714	NA	NA	NA	NA	NA	NA	NA	0	0	0	0	equal	equal	NA	NA	NA	NA	NA	NA	NA	NA	NA	NA	NA	NA	NA	NA	0.001	0.159	5.8331604790107	5.964341442842	gained
chr7	6826235	C	G	0.122522	2.3	mrl_gainedOrLost	Altered RV leading outliers	ENST00000316731;ENST00000626257	ENST00000316731;ENST00000626257	NA	ENST00000316731;ENST00000626257	NA	NA	NA	NA	NA	NA	NA	1;1	1;1	0;0	0;0	equal	equal	NA	NA	NA	NA	NA	NA	NA	NA	NA	NA	NA	NA	NA	NA	0	-1.783	5.38906428341453;5.38906428341453	5.41477591726738;5.41477591726738	gained
chr7	56064245	G	T	0.578371	7.301	mrl_gainedOrLost	Altered RV leading outliers	ENST00000275607;ENST00000395436;ENST00000434526;ENST00000650735;ENST00000651354;ENST00000651586;ENST00000652303	ENST00000275607;ENST00000395436;ENST00000434526;ENST00000650735;ENST00000651354;ENST00000651586;ENST00000652303	NA	ENST00000275607;ENST00000395436;ENST00000434526;ENST00000650735;ENST00000651354;ENST00000651586;ENST00000652303	NA	NA	NA	NA	NA	NA	NA	4;6;2;0;0;0;0	4;6;2;0;0;0;0	1;1;0;0;0;0;0	1;1;0;0;0;0;0	equal	equal	NA	NA	NA	NA	NA	NA	NA	NA	NA	NA	NA	NA	NA	NA	0	0.164	3.74043814222023;5.4567695678727;5.03364234040803;4.72542575215855;4.72542575215855;4.72542575215855;4.72542575215855	3.74043814222023;5.49587342317366;5.07109590821416;4.77881281412409;4.77881281412409;4.77881281412409;4.77881281412409	equal;gained;gained;gained;gained;gained;gained
chr7	76047740	G	C	0.805855	9.45	mrl_gainedOrLost	Altered RV leading outliers	ENST00000248600;ENST00000340062;ENST00000359697;ENST00000360591;ENST00000431581;ENST00000451157	ENST00000248600;ENST00000340062;ENST00000359697;ENST00000360591;ENST00000431581;ENST00000451157	NA	ENST00000248600;ENST00000359697;ENST00000360591	NA	NA	NA	NA	NA	NA	NA	0;0;0	0;0;0	0;0;0	0;0;0	equal	equal	NA	NA	NA	NA	NA	NA	NA	NA	NA	NA	NA	NA	NA	NA	0.033	0.781	6.00018609998819;6.22466946381398;6.00018609998819	6.00643870718074;6.21750200248409;6.00643870718074	gained;lost;gained
chr7	76510623	C	A	0.549275	7.011	mrl_gainedOrLost	Altered RV leading outliers	ENST00000257632;ENST00000334348;ENST00000394849	ENST00000257632;ENST00000334348;ENST00000394849	NA	ENST00000257632;ENST00000334348;ENST00000394849	NA	NA	NA	NA	NA	NA	NA	0;0;0	0;0;0	0;0;0	0;0;0	equal	equal	NA	NA	NA	NA	NA	NA	NA	NA	NA	NA	NA	NA	NA	NA	0	-0.699	5.98697338009463;5.98697338009463;5.6181884964651	6.1459035597178;6.1459035597178;5.79929399401913	gained
chr8	545620	G	A	0.717329	8.614	mrl_gainedOrLost	Altered RV leading outliers	ENST00000523656;ENST00000613071	ENST00000523656;ENST00000613071	NA	ENST00000523656;ENST00000613071	NA	NA	NA	NA	NA	NA	NA	3;3	3;3	0;0	0;0	equal	equal	NA	NA	NA	NA	NA	NA	NA	NA	NA	NA	NA	NA	NA	NA	0	-0.034	4.86704296746892;4.86704296746892	4.75262396340355;4.75262396340355	lost
chr8	22109363	G	C	0.583812	7.355	mrl_gainedOrLost	Altered RV leading outliers	ENST00000611621;ENST00000613958	ENST00000611621;ENST00000613958	NA	ENST00000611621;ENST00000613958	NA	NA	NA	NA	NA	NA	NA	0;0	0;0	0;0	0;0	equal	equal	NA	NA	NA	NA	NA	NA	NA	NA	NA	NA	NA	NA	NA	NA	0	-0.454	5.45038743846497;5.45038743846497	5.3713166704956;5.3713166704956	lost
chr8	100532393	C	T	-0.212970	0.479	mrl_gainedOrLost	Altered RV leading outliers	ENST00000335659;ENST00000358990;ENST00000519316;ENST00000519597;ENST00000520311;ENST00000520552;ENST00000521345;ENST00000523000;ENST00000524072	ENST00000335659;ENST00000519316;ENST00000519597;ENST00000520311;ENST00000520552	NA	ENST00000519597	NA	NA	NA	NA	NA	NA	NA	1	1	0	0	equal	equal	NA	NA	NA	NA	NA	NA	NA	NA	NA	NA	NA	NA	NA	NA	0	-1.055	6.86216019808554	6.86919874301041	gained
